# Comprehensive and accelerated mapping of driver mutations through single-nucleotide random mutagenesis of target genes

**DOI:** 10.1101/2025.11.05.686667

**Authors:** Keisuke Yoshida, Elena Solovieva, Nami Miura, Shigeyuki Shichino, Michiaki Hamada, Masafumi Muratani, Takanori Amano, Kazufumi Honda

## Abstract

Identification of novel driver mutations is crucial for personalized medicine and drug discovery. However, genome-wide studies based solely on patient-derived data cannot confirm the oncogenic potential of detected mutations. Here, we present a genome editing-based method for comprehensive random mutagenesis of target genes. This approach generates cultured cells harboring random single-nucleotide variants (SNVs) within 10 days of DNA amplicon preparation. To validate its utility, random mutations were introduced into endogenous exons of lung cancer-related oncogenes in HEK293 cells. Spheroid formation assays and xenograft models demonstrated enhanced tumorigenicity, indicating the acquisition of oncogenic potential. Amplicon-sequencing of spheroid transcripts revealed significant enrichment of variants annotated as pathogenic in clinical databases and computational predictions. Furthermore, osimertinib treatment of lung cancer cell lines with random SNVs on EGFR identified 58 novel resistance mutations. These results highlight the effectiveness of our mutagenesis platform, offering a powerful tool to advance cancer research and precision medicine.
