## Supplementary Table S3 for "Comprehensive and accelerated mapping of driver mutations through single-nucleotide random mutagenesis of target genes"

### Sheet: II-18
AA	CDS	Freq_DMSO	Freq_OSM	FC	FDR
p.A16T	c.46G>A	0.036235	0.0307817	0.849501	0.916924
p.A17V	c.50C>T	0.046297	0.0600768	1.29764	0.6197
p.P20=	c.60G>A	0.0351566	0.0310419	0.88296	0.969213
p.A21T	c.61G>A	0.0203034	0.0377665	1.86011	0.26672
p.R23W	c.67C>T	0.134845	0.0335984	0.249163	1.01708e-09
p.C31=	c.93C>T	0.086852	0.116186	1.33775	0.328474
p.Q32R	c.95A>G	0.0289973	0.0266603	0.919407	0.980641
p.T34=	c.102G>A	0.0187907	0.0167352	0.890611	0.980641
p.T39M	c.116C>T	0.0375419	0.0627746	1.67212	0.202836
p.T39=	c.117G>A	0.0259935	0.0460431	1.77133	0.227991
p.Q40=	c.120G>A	0.0188313	0.0377533	2.00481	0.193739
p.G42D	c.125G>A	0.0434355	0.0572898	1.31896	0.614908
p.H47Y	c.139C>T	0.0768907	0.0154053	0.200353	1.42026e-06
p.V60=	c.180G>T	0.0101314	0.015385	1.51855	0.784763
p.G63E	c.188G>A	0.0394924	0.0402972	1.02038	1
p.L65=	c.193T>C	0.0436332	0.0224527	0.514578	0.191428
p.T68I	c.203C>T	0.0288946	0.0321054	1.11112	0.969213
p.Y88=	c.264T>C	0.0289356	0.036358	1.25652	0.777296
p.I91V	c.271A>G	0.0505883	0.0978433	1.93411	0.0141474
p.I91=	c.273T>C	0.039131	0.0996044	2.54541	0.000358454
p.N94=	c.282C>T	0.0245764	0.0139788	0.568788	0.491022
p.R98Q	c.293G>A	0.0346655	0.0293079	0.845448	0.915862
p.P100L	c.299C>T	0.0130848	0.0378841	2.89527	0.0375896
p.P100H	c.299C>A	0.0203527	0.0336762	1.65463	0.435451
p.M111T	c.332T>C	0.0476596	0.036323	0.762133	0.674237
p.Y113=	c.339C>T	0.00289637	0.0139876	4.82935	0.191661
p.E114K	c.340G>A	0.0144804	0.036355	2.51064	0.0851523
p.N115K	c.345T>A	0.00868143	0.013996	1.61218	0.765167
p.Y117C	c.350A>G	0.00724333	0.0195788	2.70301	0.268456
p.A118V	c.353C>T	0.0318103	0.0209494	0.658574	0.563315
p.Y125C	c.374A>G	0.017324	0.0167355	0.966027	1
p.A127T	c.379G>A	0.0708881	0.0782593	1.10398	0.897217
p.A127V	c.380C>T	0.0434072	0.0517099	1.19128	0.831876
p.T130I	c.389C>T	0.0159534	0.0196257	1.23019	0.929553
p.T130=	c.390C>T	0.0159598	0.0252348	1.58115	0.585679
p.G131R	c.391G>A	0.0188562	0.0322337	1.70945	0.420327
p.L132=	c.396G>A	0.0144831	0.0153835	1.06217	1
p.L135=	c.405G>A	0.0203713	0.0393214	1.93023	0.20761
p.H145R	c.434A>G	0.026062	0.0251741	0.965931	1
p.G146=	c.438C>T	0.0361884	0.0363743	1.00514	1
p.A147T	c.439G>A	0.0275143	0.0223974	0.814026	0.89482
p.A147=	c.441C>T	0.02458	0.0265345	1.07952	0.980641
p.V148M	c.442G>A	0.0318186	0.0530867	1.66842	0.277453
p.R149W	c.445C>T	0.0724102	0.0712878	0.984499	1
p.R149L	c.446G>T	0.00724533	0.0139796	1.92946	0.6197
p.R149Q	c.446G>A	0.0304233	0.0293526	0.964805	1
p.P154H	c.461C>A	0.0377638	0.0322812	0.854817	0.919582
p.N158=	c.474C>T	0.0318361	0.0349221	1.09693	0.969213
p.R165W	c.493C>T	0.0290875	0.0295396	1.01554	1
p.R165Q	c.494G>A	0.0232741	0.0647012	2.77997	0.00322243
p.D166=	c.498C>T	0.0158927	0.0251284	1.58113	0.585679
p.N175D	c.523A>G	0.0115635	0.0279435	2.41652	0.190415
p.S177L	c.530C>T	0.0837702	0.0292973	0.349734	0.000307178
p.S177=	c.531G>A	0.0535154	0.0460836	0.861128	0.841805
p.N182=	c.546C>T	0.0144686	0.0181607	1.25518	0.92916
p.D191N	c.571G>A	0.0260149	0.05024	1.9312	0.136025
p.P195S	c.583C>T	0.0145165	0.0168194	1.15864	0.980641
p.P195L	c.584C>T	0.0217637	0.0196186	0.901434	0.980641
p.S198N	c.593G>A	0.0188122	0.0237809	1.26412	0.870171
p.S198=	c.594C>T	0.0780968	0.0419633	0.537325	0.0519518
p.G203R	c.607G>A	0.0101244	0.0139749	1.38032	0.897217
p.L210=	c.628C>T	0.0101185	0.0223423	2.20806	0.328474
p.I213=	c.639C>T	0.0187788	0.0251134	1.33732	0.780257
p.S220F	c.659C>T	0.0378099	0.0140465	0.371503	0.0568367
p.G221R	c.661G>A	0.0363451	0.0505128	1.38981	0.563315
p.G221W	c.661G>T	0.0247176	0.01965	0.794979	0.871759
p.R222C	c.664C>T	0.0334278	0.0266491	0.797213	0.831876
p.R222H	c.665G>A	0.0737186	0.0809197	1.09768	0.899951
p.C223Y	c.668G>A	0.0420351	0.0377839	0.898866	0.929553
p.R224C	c.670C>T	0.0406256	0.0462645	1.1388	0.929697
p.R224H	c.671G>A	0.0595134	0.0378724	0.636367	0.277453
p.G225S	c.673G>A	0.0478372	0.11616	2.42824	0.000153024
p.P228L	c.683C>T	0.0292547	0.0268768	0.918715	0.980641
p.P228=	c.684C>T	0.0288967	0.0613959	2.12467	0.0473345
p.S229C	c.685A>T	0.0130043	0.0195454	1.503	0.718332
p.S229N	c.686G>A	0.00867202	0.018146	2.09248	0.472555
p.N234S	c.701A>G	0.161897	0.0907542	0.560569	0.0027561
p.A237V	c.710C>T	0.0621612	0.0628887	1.0117	1
p.G239C	c.715G>T	0.0275418	0.0280041	1.01679	1
p.C240Y	c.719G>A	0.11587	0.0951701	0.821354	0.563315
p.P243S	c.727C>T	0.00737833	0.0185635	2.51594	0.331738
p.R244=	c.730C>A	0.017509	0.0211566	1.20832	0.929697
p.S246=	c.738C>T	0.0866388	0.0767717	0.886112	0.865144
p.D247N	c.739G>A	0.0332341	0.0335313	1.00894	1
p.C248Y	c.743G>A	0.0491984	0.0642898	1.30675	0.584818
p.C251Y	c.752G>A	0.0637386	0.0615273	0.965307	1
p.R252H	c.755G>A	0.0696399	0.0671977	0.964931	1
p.D256G	c.767A>G	0.0158875	0.0362749	2.28324	0.136025
p.E257K	c.769G>A	0.017341	0.020948	1.208	0.929697
p.T259=	c.777G>A	0.0202224	0.0181372	0.896883	0.980641
p.K261N	c.783G>T	0.0332365	0.032105	0.965955	1
p.T263I	c.788C>T	0.0535727	0.0895193	1.67099	0.0895383
p.C264Y	c.791G>A	0.0467918	0.0607079	1.2974	0.6197
p.N271=	c.813C>T	0.0203166	0.0434466	2.13847	0.113401
p.T273I	c.818C>T	0.088237	0.107509	1.21841	0.58665
p.T274M	c.821C>T	0.00868395	0.0153743	1.77043	0.640488
p.T274=	c.822G>A	0.0288988	0.0320982	1.11071	0.969213
p.Y275=	c.825C>T	0.0144517	0.0209339	1.44854	0.733758
p.D278G	c.833A>G	0.0216926	0.0460842	2.12442	0.0951735
p.V279=	c.837G>A	0.0262326	0.0365996	1.3952	0.6197
p.N280=	c.840C>T	0.0305659	0.0267207	0.874199	0.968402
p.P281=	c.843C>A	0.0203877	0.01689	0.828442	0.929697
p.P281=	c.843C>T	0.0145635	0.01689	1.15975	0.980641
p.E282K	c.844G>A	0.030356	0.0167677	0.552369	0.383646
p.E282D	c.846G>T	0.0101264	0.0377506	3.72793	0.0110881
p.S286G	c.856A>G	0.00867955	0.0153702	1.77085	0.640488
p.F287=	c.861T>C	0.00723704	0.0223639	3.09019	0.164311
p.A289T	c.865G>A	0.0651909	0.0433579	0.66509	0.311568
p.A289V	c.866C>T	0.105624	0.0824183	0.780299	0.46709
p.A289=	c.867C>T	0.0304233	0.0447352	1.47043	0.479921
p.C291=	c.873C>T	0.0418942	0.0404576	0.965709	0.986781
p.V292M	c.874G>A	0.0202298	0.0348865	1.72451	0.367829
p.K294M	c.881A>T	0.00578118	0.0195493	3.38153	0.175008
p.P296S	c.886C>T	0.0204463	0.0537065	2.62671	0.0148588
p.P296L	c.887C>T	0.0189745	0.0240194	1.26588	0.870171
p.R297C	c.889C>T	0.0174749	0.0253682	1.45169	0.674237
p.Y299=	c.897T>C	0.024558	0.0362784	1.47726	0.54312
p.V300M	c.898G>A	0.0101114	0.0139542	1.38005	0.897217
p.V301=	c.903G>A	0.0144461	0.018143	1.25591	0.92916
p.D303N	c.907G>A	0.0187693	0.0251011	1.33735	0.780257
p.H304Y	c.910C>T	0.0187856	0.0237308	1.26324	0.870171
p.S306L	c.917C>T	0.0274459	0.0293145	1.06808	0.980641
p.S306=	c.918G>A	0.0202318	0.0390876	1.93199	0.20761
p.V308I	c.922G>A	0.0318504	0.0615471	1.93238	0.0921354
p.R309Q	c.926G>A	0.0101389	0.0139927	1.3801	0.897217
p.C311S	c.931T>A	0.0131144	0.0211244	1.61078	0.6197
p.C311R	c.931T>C	0.0131144	0.0154921	1.18131	0.980641
p.D314N	c.940G>A	0.0491998	0.0545279	1.1083	0.948259
p.M318I	c.954G>A	0.0593291	0.0405799	0.683979	0.391828
p.D321Y	c.961G>T	0.0433909	0.0167708	0.386505	0.0425543
p.D321=	c.963C>T	0.0202579	0.0181645	0.896667	0.980641
p.G322S	c.964G>A	0.0506088	0.0432828	0.855243	0.831876
p.G322=	c.966C>T	0.0491472	0.0460862	0.937718	0.980641
p.V323I	c.967G>A	0.00578737	0.0167755	2.89863	0.30356
p.R324C	c.970C>T	0.036135	0.0391176	1.08254	0.979361
p.R324H	c.971G>A	0.0303613	0.0377264	1.24258	0.780257
p.C326R	c.976T>C	0.00722815	0.0181448	2.51029	0.331738
p.C329=	c.987C>T	0.0260232	0.0293321	1.12715	0.968119
p.E330K	c.988G>A	0.0347645	0.068565	1.97227	0.0558475
p.G331=	c.993G>A	0.0202896	0.0266013	1.31108	0.792079
p.P332S	c.994C>T	0.0289788	0.0336125	1.1599	0.915667
p.R334C	c.1000C>T	0.021778	0.0238279	1.09413	0.980641
p.C337=	c.1011T>C	0.0130035	0.0153818	1.1829	0.980641
p.G339R	c.1015G>A	0.0217017	0.023748	1.09429	0.980641
p.I342=	c.1026T>C	0.0245725	0.0195536	0.795752	0.871759
p.S348=	c.1044A>G	0.0173265	0.0543797	3.13852	0.0033336
p.I351V	c.1051A>G	0.0144619	0.0139757	0.966375	1
p.A353V	c.1058C>T	0.0202201	0.0209147	1.03435	1
p.T354M	c.1061C>T	0.0260221	0.0349123	1.34164	0.674237
p.F359L	c.1075T>C	0.0160549	0.0169305	1.05454	1
p.T363I	c.1088C>T	0.0520924	0.0335524	0.644093	0.328474
p.G367=	c.1101C>T	0.0303828	0.0378172	1.24469	0.780257
p.D368N	c.1102G>A	0.0477403	0.0560208	1.17345	0.845827
p.I371=	c.1113C>T	0.00723034	0.0139636	1.93124	0.6197
p.P373S	c.1117C>T	0.075676	0.071735	0.947923	0.980641
p.P373L	c.1118C>T	0.0335038	0.035181	1.05006	0.985547
p.P373=	c.1119G>A	0.0364697	0.0225619	0.618647	0.458287
p.A375T	c.1123G>A	0.0782699	0.0671291	0.857661	0.792079
p.A375V	c.1124C>T	0.0434871	0.043367	0.997238	1
p.D379N	c.1135G>A	0.0621208	0.0488765	0.786799	0.6197
p.P385L	c.1154C>T	0.0246684	0.0209711	0.850119	0.948259
p.D388N	c.1162G>A	0.00723034	0.089533	12.383	4.09348e-12
p.Q390H	c.1170G>T	0.0115637	0.0139628	1.20747	0.980641
p.L392=	c.1176G>A	0.0505364	0.0571963	1.13178	0.910639
p.T397=	c.1191C>T	0.00869338	0.0153859	1.76984	0.640488
p.V398I	c.1192G>A	0.0217306	0.0363591	1.67317	0.388409
p.E400K	c.1198G>A	0.0303736	0.0544639	1.79313	0.191428
p.T415M	c.1244C>T	0.0246191	0.0559355	2.27203	0.0329908
p.N422S	c.1265A>G	0.0130069	0.0992133	7.62774	6.39245e-11
p.I425=	c.1275C>T	0.0404414	0.0307104	0.75938	0.70889
p.R427C	c.1279C>T	0.0318665	0.0280167	0.879189	0.969213
p.A439=	c.1317A>G	0.0245764	0.0223676	0.910125	0.980641
p.V441I	c.1321G>A	0.0361225	0.0390969	1.08234	0.979361
p.I445M	c.1335A>G	0.015887	0.0251018	1.58002	0.585679
p.T446I	c.1337C>T	0.0332293	0.0153447	0.461782	0.191661
p.R451C	c.1351C>T	0.0346941	0.0307228	0.885534	0.969213
p.R451H	c.1352G>A	0.104475	0.124667	1.19327	0.58912
p.K454E	c.1360A>G	0.0549713	0.266738	4.85231	1.12387e-22
p.K454N	c.1362G>T	0.0115768	0.0337676	2.91685	0.0574858
p.V461M	c.1381G>A	0.031808	0.0349069	1.09743	0.969213
p.G465E	c.1394G>A	0.0115858	0.0195933	1.69115	0.617743
p.A472T	c.1414G>A	0.0491408	0.0655674	1.33428	0.54312
p.N473D	c.1417A>G	0.0144567	0.0139597	0.965617	1
p.I475V	c.1423A>G	0.0231331	0.036326	1.57031	0.470303
p.S484=	c.1452C>T	0.0233764	0.0296522	1.26847	0.818879
p.G485S	c.1453G>A	0.0102247	0.0141167	1.38066	0.897217
p.G485D	c.1454G>A	0.0364953	0.0169288	0.463863	0.175008
p.T488=	c.1464C>T	0.00871257	0.0210388	2.41476	0.30356
p.I491V	c.1471A>G	0.0115684	0.083765	7.24085	3.51585e-09
p.I491M	c.1473A>G	0.0505817	0.0265415	0.524726	0.169383
p.S492R	c.1474A>C	0.0072293	0.0139696	1.93236	0.6197
p.E496K	c.1486G>A	0.0361648	0.0825071	2.28142	0.00565575
p.G503S	c.1507G>A	0.0101485	0.0349988	3.44868	0.0228204
p.G503C	c.1507G>T	0.0289901	0.0224021	0.772748	0.811429
p.G503=	c.1509C>T	0.0202987	0.0322061	1.58661	0.498164
p.A508V	c.1523C>T	0.060734	0.07123	1.17282	0.780257
p.P512S	c.1534C>T	0.0519157	0.0229253	0.441586	0.0574858
p.P512L	c.1535C>T	0.017747	0.070023	3.94562	5.67344e-05
p.P518=	c.1554G>A	0.0392049	0.0280599	0.715726	0.6197
p.E519K	c.1555G>A	0.0145387	0.0210674	1.44906	0.733758
p.P520S	c.1558C>T	0.037714	0.0462535	1.22643	0.819284
p.C523=	c.1569C>T	0.08951	0.0753107	0.841366	0.669274
p.V524I	c.1570G>A	0.0144496	0.0237248	1.6419	0.563315
p.R527W	c.1579C>T	0.0203284	0.0336795	1.65677	0.435451
p.R527Q	c.1580G>A	0.0420863	0.0533027	1.26651	0.706297
p.R531Q	c.1592G>A	0.0144726	0.0433791	2.99732	0.0171217
p.C535=	c.1605C>T	0.0954157	0.100571	1.05403	0.980641
p.V536M	c.1606G>A	0.0289343	0.0419328	1.44924	0.522932
p.C539Y	c.1616G>A	0.066426	0.0627808	0.945124	0.980641
p.G544D	c.1631G>A	0.0723798	0.0237579	0.32824	0.000507741
p.G544=	c.1632T>C	0.0535673	0.030746	0.57397	0.191428
p.E545K	c.1633G>A	0.060807	0.0237513	0.390602	0.0117254
p.P546S	c.1636C>T	0.0477507	0.0405549	0.849306	0.827101
p.P546Q	c.1637C>A	0.00290326	0.0421254	14.5097	8.1736e-06
p.R547K	c.1640G>A	0.00579845	0.0616644	10.6346	6.94906e-08
p.C555R	c.1663T>C	0.0173343	0.0572146	3.30066	0.00167005
p.I556V	c.1666A>G	0.0245718	0.0195383	0.795153	0.871759
p.C558Y	c.1673G>A	0.0535518	0.039168	0.731403	0.535785
p.H559Y	c.1675C>T	0.0174004	0.0182073	1.04637	1
p.M567I	c.1701G>A	0.0187842	0.016756	0.892027	0.980641
p.I569V	c.1705A>G	0.0158911	0.0153857	0.968194	1
p.I569=	c.1707C>T	0.0404303	0.06427	1.58965	0.26674
p.R574W	c.1720C>T	0.024642	0.0307821	1.24918	0.827101
p.R574Q	c.1721G>A	0.0188329	0.0209822	1.11413	0.980641
p.R574=	c.1722G>A	0.00871042	0.0140211	1.60969	0.765167
p.G575E	c.1724G>A	0.0130763	0.0196411	1.50204	0.718332
p.A583T	c.1747G>A	0.0462916	0.0503983	1.08871	0.980641
p.D587N	c.1759G>A	0.0362161	0.0266151	0.734897	0.676997
p.G588S	c.1762G>A	0.0305935	0.0564485	1.84511	0.137984
p.P589L	c.1766C>T	0.0174305	0.0182939	1.04954	1
p.C591=	c.1773C>T	0.0259984	0.0363357	1.39761	0.6197
p.V592I	c.1774G>A	0.0288884	0.0265597	0.91939	0.980641
p.V592=	c.1776C>T	0.00866714	0.156374	18.0422	1.31319e-23
p.C595Y	c.1784G>A	0.0334366	0.0477669	1.42858	0.498164
p.C595=	c.1785C>T	0.0524239	0.0492826	0.940079	0.980641
p.P596S	c.1786C>T	0.0262196	0.0380464	1.45107	0.559453
p.P596L	c.1787C>T	0.0102021	0.0577831	5.66382	1.81051e-05
p.P596=	c.1788G>A	0.0160315	0.0310051	1.93402	0.306269
p.A597T	c.1789G>A	0.0738927	0.0952581	1.28914	0.513052
p.V599I	c.1795G>A	0.0115647	0.016819	1.45434	0.811429
p.M600V	c.1798A>G	0.0174467	0.429987	24.6458	3.40767e-70
p.M600I	c.1800G>T	0.0160109	0.0155372	0.970409	1
p.G601E	c.1802G>A	0.00437784	0.0140919	3.21891	0.328474
p.N603K	c.1809C>A	0.0491998	0.0502492	1.02133	1
p.N604D	c.1810A>G	0.143213	0.0293145	0.204692	4.04924e-12
p.Y610=	c.1830C>T	0.0144496	0.0167502	1.15921	0.980641
p.A613T	c.1837G>A	0.0782926	0.0980694	1.2526	0.563315
p.A613=	c.1839C>T	0.0392083	0.040704	1.03815	0.986645
p.G614S	c.1840G>A	0.0261453	0.0252749	0.966707	1
p.G614D	c.1841G>A	0.0551316	0.0728965	1.32223	0.522932
p.L619M	c.1855C>A	0.0433557	0.0516442	1.19117	0.831876
p.C620Y	c.1859G>A	0.0361685	0.0293407	0.811223	0.84574
p.P622S	c.1864C>T	0.0115607	0.0209424	1.81152	0.529785
p.T625A	c.1873A>G	0.0130146	0.018145	1.3942	0.827101
p.C628Y	c.1883G>A	0.0924588	0.0809174	0.875173	0.780257
p.P631S	c.1891C>T	0.0289758	0.0419586	1.44806	0.522932
p.P631=	c.1893A>G	0.0173702	0.0209562	1.20645	0.929697
p.C636Y	c.1907G>A	0.0289189	0.0642539	2.22187	0.0274577
p.P637S	c.1909C>T	0.0130078	0.0251418	1.93282	0.394836
p.T638M	c.1913C>T	0.0289076	0.0195334	0.67572	0.6197
p.T638=	c.1914G>A	0.0549411	0.0223255	0.406353	0.0241848
p.P641H	c.1922C>A	0.0173558	0.0167577	0.965535	1
p.K642E	c.1924A>G	0.014455	0.0306967	2.1236	0.227991
p.P644S	c.1930C>T	0.013034	0.0433282	3.32423	0.00953554
p.P644L	c.1931C>T	0.0521293	0.036356	0.697419	0.46709
p.I646=	c.1938C>T	0.0347192	0.0824541	2.37488	0.00359216
p.A647T	c.1939G>A	0.0404794	0.0265697	0.656376	0.498164
p.M650I	c.1950G>A	0.0579979	0.0616791	1.06347	0.980641
p.V651M	c.1951G>A	0.0261097	0.0602866	2.30898	0.0214594
p.G652R	c.1954G>A	0.0246463	0.0210296	0.853258	0.948259
p.V660M	c.1978G>A	0.0318564	0.0503574	1.58076	0.3771
p.I664=	c.1992C>T	0.0608193	0.0602047	0.989894	1
p.G665S	c.1993G>A	0.0477928	0.0490038	1.02534	1
p.G665D	c.1994G>A	0.0419876	0.0503236	1.19853	0.831454
p.L666P	c.1997T>C	0.0202435	0.0139647	0.689837	0.730147
p.R669Q	c.2006G>A	0.0289122	0.023744	0.821246	0.897217
p.R671C	c.2011C>T	0.0376348	0.0279724	0.743259	0.685885
p.R671H	c.2012G>A	0.0607604	0.0461203	0.759052	0.563315
p.H672Y	c.2014C>T	0.0448288	0.0349211	0.778988	0.73225
p.I673=	c.2019C>T	0.04187	0.0209284	0.499842	0.184037
p.V674I	c.2020G>A	0.01589	0.0237264	1.49317	0.659752
p.R675W	c.2023C>T	0.0289302	0.0503159	1.73922	0.209861
p.R675Q	c.2024G>A	0.0318232	0.0335495	1.05425	0.985418
p.R675=	c.2025G>A	0.0101254	0.013977	1.38039	0.897217
p.K676R	c.2027A>G	0.0115798	0.0181729	1.56937	0.694557
p.R677C	c.2029C>T	0.0433708	0.0279263	0.643897	0.454504
p.R677H	c.2030G>A	0.0635801	0.0683661	1.07527	0.969213
p.T678=	c.2034G>A	0.0375755	0.0795267	2.11645	0.0149685
p.R680W	c.2038C>T	0.0520299	0.07395	1.4213	0.371255
p.R680Q	c.2039G>A	0.0332529	0.0293161	0.881612	0.969213
p.L683=	c.2047C>T	0.111359	0.107516	0.965497	0.980641
p.R686=	c.2058G>A	0.146197	0.108946	0.745202	0.229432
p.L688P	c.2063T>C	0.0187875	0.0195378	1.03994	1
p.P691S	c.2071C>T	0.0361225	0.0306967	0.849794	0.916924
p.T693A	c.2077A>G	0.0159619	0.0195925	1.22745	0.929553
p.P694S	c.2080C>T	0.0347957	0.0307761	0.88448	0.969213
p.P694L	c.2081C>T	0.0275466	0.0279795	1.01571	1
p.E697=	c.2091A>G	0.0317859	0.0223273	0.702428	0.640488
p.A698T	c.2092G>A	0.0217486	0.0420039	1.93134	0.191315
p.P699L	c.2096C>T	0.0478046	0.0560138	1.17172	0.845827
p.A702T	c.2104G>A	0.0130063	0.0293116	2.25364	0.2051
p.A702V	c.2105C>T	0.0086714	0.0237317	2.73678	0.190415
p.L707S	c.2120T>C	0.0404811	0.034943	0.863193	0.929553
p.K708E	c.2122A>G	0.00726913	0.0168039	2.31168	0.435451
p.K708R	c.2123A>G	0.0407219	0.0182078	0.447125	0.120745
p.K708M	c.2123A>T	0.00872892	0.0140066	1.60462	0.765167
p.E709K	c.2125G>A	0.165534	0.0643879	0.388971	6.39888e-07
p.E709G	c.2126A>G	0.0159884	0.0181895	1.13767	0.980641
p.T710=	c.2130T>A	0.00722449	0.0139523	1.93124	0.6197
p.E711K	c.2131G>A	0.031797	0.0167516	0.52683	0.311568
p.E711G	c.2132A>G	0.0231291	0.0307082	1.32769	0.730147
p.E711=	c.2133A>G	0.00578168	0.0139595	2.41443	0.491022
p.K714E	c.2140A>G	0.0219199	0.0198011	0.903341	0.980641
p.K716E	c.2146A>G	0.0578377	0.0545241	0.942708	0.980641
p.K716R	c.2147A>G	0.0390489	0.0279423	0.715572	0.6197
p.G719S	c.2155G>A	0.00580097	0.0139831	2.41047	0.491022
p.G719D	c.2156G>A	0.0188657	0.0139905	0.741583	0.831454
p.S720F	c.2159C>T	0.0289582	0.0209781	0.724428	0.711963
p.S720=	c.2160C>A	0.021718	0.0363555	1.67398	0.388409
p.G721S	c.2161G>A	0.0332914	0.0531186	1.59557	0.328474
p.G721D	c.2162G>A	0.0419858	0.0475624	1.13282	0.932145
p.A722V	c.2165C>T	0.0491251	0.0697525	1.41989	0.402174
p.A722=	c.2166G>A	0.040456	0.0223308	0.551977	0.277453
p.F723S	c.2168T>C	0.0101417	0.0167999	1.65652	0.674237
p.F723=	c.2169C>T	0.0159314	0.0153954	0.966354	1
p.G724S	c.2170G>A	0.0159229	0.0307852	1.93339	0.306269
p.T725A	c.2173A>G	0.0057929	0.013998	2.4164	0.491022
p.T725M	c.2174C>T	0.0347041	0.0265534	0.765135	0.757809
p.T725=	c.2175G>A	0.0158971	0.027924	1.75655	0.444427
p.Y727C	c.2180A>G	0.0187959	0.0181493	0.9656	1
p.L730F	c.2188C>T	0.00721667	0.0209138	2.89798	0.200204
p.P733S	c.2197C>T	0.0145357	0.014038	0.965761	1
p.P733L	c.2198C>T	0.0247402	0.0252997	1.02262	1
p.E734G	c.2201A>G	0.0245807	0.022361	0.9097	0.980641
p.G735S	c.2203G>A	0.0115659	0.0167624	1.44929	0.811429
p.P741L	c.2222C>T	0.02039	0.0154599	0.758207	0.841805
p.P741=	c.2223C>T	0.0538785	0.068826	1.27743	0.610701
p.A743T	c.2227G>A	0.0187872	0.0307955	1.63917	0.491022
p.A743V	c.2228C>T	0.00722147	0.0223986	3.10167	0.164311
p.I744V	c.2230A>G	0.0419039	0.299242	7.14115	1.63272e-32
p.K745R	c.2234A>G	0.0217089	0.0392074	1.80605	0.277453
p.L747S	c.2240T>C	0.0216979	0.0139659	0.643651	0.634922
p.E749G	c.2246A>G	0.00722616	0.0139497	1.93045	0.6197
p.T751I	c.2252C>T	0.0260142	0.0362657	1.39408	0.6197
p.P753S	c.2257C>T	0.00289796	0.0405821	14.0037	1.39869e-05
p.P753L	c.2258C>T	0.0304127	0.0489867	1.61073	0.309324
p.K754E	c.2260A>G	0.00579584	0.0238192	4.1097	0.0581822
p.K754R	c.2261A>G	0.0260798	0.0238019	0.912656	0.980641
p.A755T	c.2263G>A	0.0101515	0.0196147	1.93219	0.498164
p.A755V	c.2264C>T	0.0477804	0.037767	0.790429	0.679355
p.N756S	c.2267A>G	0.0174032	0.0266383	1.53066	0.61209
p.K757R	c.2270A>G	0.0419797	0.165572	3.9441	1.42437e-11
p.E758K	c.2272G>A	0.0130293	0.0954386	7.32491	1.7429e-10
p.E758=	c.2274A>G	0.0115682	0.0140113	1.21119	0.980641
p.L760=	c.2280C>T	0.0389762	0.0446292	1.14504	0.929697
p.D761N	c.2281G>A	0.0187685	0.0153451	0.8176	0.929553
p.A763V	c.2288C>T	0.0332625	0.0740172	2.22525	0.0140732
p.Y764=	c.2292C>T	0.0375392	0.0320575	0.853976	0.919582
p.M766T	c.2297T>C	0.0318458	0.0195692	0.6145	0.491538
p.M766I	c.2298G>A	0.0188321	0.0321525	1.70732	0.420327
p.A767V	c.2300C>T	0.0608105	0.0461306	0.758596	0.563315
p.S768N	c.2303G>A	0.0159196	0.019558	1.22854	0.929553
p.V769M	c.2305G>A	0.0231455	0.0390996	1.6893	0.332111
p.V769A	c.2306T>C	0.0101269	0.0195558	1.93108	0.498164
p.D770N	c.2308G>A	0.0245853	0.0293485	1.19374	0.897217
p.H773Y	c.2317C>T	0.011552	0.0279026	2.41539	0.190415
p.H773R	c.2318A>G	0.017333	0.0167457	0.966118	1
p.V774M	c.2320G>A	0.0332365	0.0279154	0.839902	0.910639
p.C775Y	c.2324G>A	0.0492454	0.0475797	0.966176	0.993266
p.R776C	c.2326C>T	0.031873	0.0349973	1.09803	0.969213
p.R776H	c.2327G>A	0.0492361	0.0741829	1.50668	0.277453
p.G779S	c.2335G>A	0.0536753	0.016814	0.313254	0.00375429
p.G779D	c.2336G>A	0.0406186	0.0616014	1.51658	0.332111
p.I780V	c.2338A>G	0.0159196	0.0279256	1.75416	0.444427
p.I780T	c.2339T>C	0.0376157	0.0307207	0.816697	0.851846
p.L782F	c.2344C>T	0.00722878	0.016757	2.31809	0.435451
p.T783I	c.2348C>T	0.0317974	0.0307108	0.965827	1
p.T785A	c.2353A>G	0.0332447	0.0321305	0.966486	1
p.T785I	c.2354C>T	0.0289143	0.06285	2.17367	0.0366484
p.V786M	c.2356G>A	0.0260183	0.0432828	1.66355	0.317414
p.Q787R	c.2360A>G	0.0144494	0.0404672	2.80061	0.0334109
p.Q787=	c.2361G>A	0.0433194	0.0362779	0.837451	0.871759
p.T790A	c.2368A>G	0.00721772	0.0251169	3.47989	0.0816282
p.L792F	c.2374C>T	0.0245424	0.036246	1.47688	0.54312
p.P794S	c.2380C>T	0.0652268	0.0588211	0.901792	0.919582
p.F795=	c.2385C>T	0.0304313	0.0195908	0.643773	0.56111
p.G796S	c.2386G>A	0.0101443	0.0167921	1.65532	0.674237
p.G796D	c.2387G>A	0.0723809	0.109025	1.50627	0.164311
p.G796=	c.2388C>T	0.026096	0.032226	1.2349	0.831454
p.C797Y	c.2390G>A	0.0506542	0.0475937	0.939582	0.980641
p.Y801H	c.2401T>C	0.00577567	0.0250896	4.34401	0.0400776
p.Y801C	c.2402A>G	0.0490819	0.0181248	0.369276	0.0199764
p.V802I	c.2404G>A	0.0188022	0.0195629	1.04046	1
p.V802=	c.2406C>T	0.00435799	0.0337012	7.7332	0.00104574
p.R803W	c.2407C>T	0.0276034	0.0266846	0.966714	1
p.E804K	c.2410G>A	0.0508019	0.0378586	0.74522	0.573869
p.E804G	c.2411A>G	0.0116137	0.0154323	1.3288	0.910639
p.H805R	c.2414A>G	0.0231428	0.0265575	1.14755	0.958945
p.K806E	c.2416A>G	0.0332567	0.0600861	1.80674	0.162378
p.N808S	c.2423A>G	0.0245714	0.0279018	1.13554	0.963989
p.G810A	c.2429G>C	0	0.0308911	#DIV/0!	1.39869e-05
p.G810D	c.2429G>A	0.0479233	0.0379091	0.791037	0.679355
p.Q812=	c.2436G>A	0.0130075	0.0139575	1.07304	1
p.Y813C	c.2438A>G	0.0390241	0.01396	0.357729	0.0404122
p.L814P	c.2441T>C	0.018791	0.015352	0.816985	0.929553
p.L815F	c.2443C>T	0.0245597	0.018147	0.738894	0.780221
p.C818Y	c.2453G>A	0.0144555	0.0223261	1.54447	0.640488
p.V819M	c.2455G>A	0.0274384	0.0237059	0.863969	0.960275
p.V819=	c.2457G>A	0.0635352	0.0488118	0.768264	0.581776
p.I821=	c.2463C>T	0.0202482	0.0195509	0.965563	1
p.A822T	c.2464G>A	0.0664951	0.068368	1.02816	1
p.M825I	c.2475G>A	0.0086739	0.0209325	2.41327	0.30356
p.N826S	c.2477A>G	0.0144471	0.0223124	1.54442	0.640488
p.R831C	c.2491C>T	0.0419087	0.0460283	1.0983	0.980641
p.R831H	c.2492G>A	0.0187924	0.0265108	1.41072	0.68894
p.R832C	c.2494C>T	0.0216669	0.0139626	0.64442	0.634922
p.R832H	c.2495G>A	0.0375451	0.0348826	0.929084	0.985547
p.V834M	c.2500G>A	0.0390874	0.0405606	1.03769	0.986645
p.V834A	c.2501T>C	0.0101371	0.0223632	2.20607	0.328474
p.H835=	c.2505C>T	0.052069	0.0782156	1.50215	0.264825
p.R836S	c.2506C>A	0.00723129	0.0195577	2.7046	0.268456
p.R836C	c.2506C>T	0.0318098	0.0195577	0.614832	0.491538
p.R836H	c.2507G>A	0.0317933	0.0475073	1.49425	0.435451
p.R836=	c.2508C>T	0.00722993	0.016794	2.32285	0.435451
p.D837G	c.2510A>G	0.00866952	0.0629098	7.25643	7.34556e-07
p.L838M	c.2512C>A	0.0202455	0.0140038	0.6917	0.730147
p.L838P	c.2513T>C	0.00723757	0.0252171	3.4842	0.0816282
p.A839T	c.2515G>A	0.0361632	0.0768618	2.12541	0.0172692
p.A839V	c.2516C>T	0.0897289	0.0602039	0.670953	0.227991
p.A840T	c.2518G>A	0.0303995	0.04896	1.61055	0.309324
p.A840=	c.2520C>T	0.0289423	0.0195799	0.676514	0.6197
p.N842D	c.2524A>G	0.0216973	0.0376937	1.73725	0.325616
p.N842=	c.2526C>T	0.0115739	0.0251805	2.17562	0.302703
p.V845M	c.2533G>A	0.0260843	0.0293941	1.12689	0.968119
p.K846R	c.2537A>G	0.0173767	0.0307546	1.76988	0.394836
p.T847I	c.2540C>T	0.0332557	0.0251537	0.756372	0.746213
p.T847K	c.2540C>A	0.0130157	0.0153732	1.18112	0.980641
p.P848L	c.2543C>T	0.0375902	0.0530771	1.41199	0.529785
p.P848=	c.2544G>A	0.0317979	0.0377158	1.18611	0.859883
p.Q849R	c.2546A>G	0.013009	0.015352	1.18011	0.980641
p.H850Y	c.2548C>T	0.0722105	0.051591	0.714452	0.420327
p.H850R	c.2549A>G	0.0346776	0.0181364	0.523001	0.277453
p.V851I	c.2551G>A	0.0260225	0.0279045	1.07232	0.980641
p.K852R	c.2555A>G	0.0187769	0.023704	1.2624	0.870171
p.I853=	c.2559C>T	0.00866263	0.0543721	6.27662	1.64622e-05
p.T854A	c.2560A>G	0.00721751	0.0195258	2.70534	0.268456
p.T854I	c.2561C>T	0.030324	0.0390516	1.28781	0.708691
p.F856S	c.2567T>C	0.0305913	0.0323789	1.05843	0.984326
p.F856L	c.2568T>G	0.119347	0.108377	0.908084	0.86747
p.G857R	c.2569G>A	0.00727866	0.0365595	5.02283	0.00323181
p.L858=	c.2572C>T	0.0363469	0.0232396	0.639383	0.634922
p.L858Q	c.2573T>A	0.0555582	0.0833642	1.50048	0.444427
p.L858=	c.2574G>A	0.0604098	0.134293	2.22304	0.00799331
p.A859T	c.2575G>A	0.0169377	0.0440733	2.60209	0.174166
p.A859V	c.2576C>T	0.0435119	0.0463596	1.06545	0.980641
p.G863D	c.2588G>A	0.0202693	0.0223861	1.10443	0.980641
p.A864T	c.2590G>A	0.0245924	0.0251607	1.02311	1
p.A864V	c.2591C>T	0.0911775	0.104878	1.15026	0.755677
p.A864=	c.2592G>A	0.0304145	0.048973	1.61018	0.309324
p.E868K	c.2602G>A	0.0159213	0.0167799	1.05393	1
p.E868G	c.2603A>G	0.0245615	0.0251298	1.02314	1
p.Y869C	c.2606A>G	0.0173576	0.0195752	1.12776	0.980641
p.H870Y	c.2608C>T	0.0130152	0.0209664	1.61092	0.6197
p.H870R	c.2609A>G	0.0173601	0.0293513	1.69073	0.46709
p.A871T	c.2611G>A	0.0288759	0.0265037	0.917851	0.980641
p.A871V	c.2612C>T	0.0476603	0.0753401	1.58077	0.199816
p.E872G	c.2615A>G	0.0158971	0.0307331	1.93325	0.306269
p.G873E	c.2618G>A	0	0.0433712	#DIV/0!	4.24707e-08
p.G874D	c.2621G>A	0.081042	0.100639	1.24181	0.563315
p.K875R	c.2624A>G	0.0332591	0.0209503	0.629912	0.50536
p.A882T	c.2644G>A	0.0709261	0.11186	1.57713	0.0921584
p.A882V	c.2645C>T	0.0376457	0.0811495	2.15561	0.0117254
p.R889G	c.2665A>G	0.00866514	0.0167371	1.93155	0.563315
p.V897I	c.2689G>A	0.0130144	0.0209407	1.60903	0.6197
p.Y915H	c.2743T>C	0.0173486	0.0209585	1.20808	0.929697
p.Y915C	c.2744A>G	0.0274194	0.0153411	0.559497	0.435451
p.D916N	c.2746G>A	0.0144653	0.0237294	1.64044	0.563315
p.D916=	c.2748C>T	0.0245978	0.0153565	0.624304	0.57729
p.G917R	c.2749G>A	0.0376125	0.0446547	1.18723	0.879066
p.P919S	c.2755C>T	0.0260862	0.018176	0.696766	0.679355
p.E922K	c.2764G>A	0.020216	0.0446279	2.20755	0.0851523
p.S925=	c.2775C>T	0.0390123	0.0404994	1.03812	0.986645
p.L927=	c.2781G>A	0.0362361	0.030783	0.849513	0.916924
p.R932C	c.2794C>T	0.0332634	0.0474721	1.42716	0.55518
p.R932H	c.2795G>A	0.0231542	0.0307417	1.3277	0.730147
p.R932=	c.2796C>T	0.0247424	0.0253012	1.02258	1
p.L933P	c.2798T>C	0.0436389	0.0435491	0.997942	1
p.P934S	c.2800C>T	0.00872271	0.015454	1.7717	0.640488
p.P934H	c.2801C>A	0.0145414	0.0224893	1.54657	0.640488
p.P937L	c.2810C>T	0.0202538	0.0196067	0.968055	1
p.T940=	c.2820C>T	0.0101121	0.0195613	1.93444	0.498164
p.D942N	c.2824G>A	0.0317653	0.026553	0.835913	0.907559
p.A955T	c.2863G>A	0.0260078	0.0278959	1.0726	0.980641
p.D956N	c.2866G>A	0.0202283	0.0306761	1.5165	0.563315
p.R958C	c.2872C>T	0.037667	0.034967	0.92832	0.985547
p.R958H	c.2873G>A	0.0434575	0.032171	0.740286	0.64352
p.R962C	c.2884C>T	0.0303639	0.0279201	0.919515	0.980641
p.R962H	c.2885G>A	0.00578327	0.0195386	3.37847	0.175008
p.E967K	c.2899G>A	0.0505459	0.0265019	0.524313	0.169383
p.S969=	c.2907C>T	0.0101577	0.0139993	1.37819	0.897217
p.M971V	c.2911A>G	0.0145254	0.0224203	1.54352	0.640488
p.A972V	c.2915C>T	0.0290846	0.0266749	0.91715	0.980641
p.R973Q	c.2918G>A	0.0363251	0.0897691	2.47127	0.00136679
p.R977H	c.2930G>A	0.0216694	0.0292936	1.35184	0.718332
p.D984N	c.2950G>A	0.0290208	0.0182916	0.630291	0.54312
p.P990L	c.2969C>T	0.0260703	0.0363769	1.39534	0.6197
p.R999C	c.2995C>T	0.0492062	0.0293493	0.596455	0.30356
p.A1000V	c.2999C>T	0.0535673	0.0797571	1.48891	0.268456
p.M1002V	c.3004A>G	0.0231391	0.0167806	0.725207	0.765167
p.M1002I	c.3006G>T	0.00434116	0.0167889	3.86737	0.190415
p.E1005=	c.3015A>G	0.0289042	0.0223585	0.773539	0.811429
p.D1008=	c.3024C>T	0.0216942	0.0195523	0.901268	0.980641
p.D1009N	c.3025G>A	0.0620894	0.0209188	0.336914	0.00294922
p.D1009=	c.3027C>T	0.0231164	0.0348743	1.50864	0.531261
p.V1010M	c.3028G>A	0.0144492	0.013955	0.965796	1
p.A1013=	c.3039C>T	0.0376686	0.0405532	1.07658	0.980641
p.D1014N	c.3040G>A	0.0434619	0.0559378	1.28705	0.646898
p.D1014=	c.3042C>T	0.0245473	0.0167392	0.681916	0.669274
p.E1015K	c.3043G>A	0.0144386	0.0362531	2.51085	0.0851523
p.P1019S	c.3055C>T	0.0145144	0.0168098	1.15814	0.980641
p.S1026=	c.3078C>T	0.0320014	0.0449287	1.40396	0.54312
p.P1027S	c.3079C>T	0.00872791	0.0210849	2.4158	0.30356
p.T1029M	c.3086C>T	0.0115702	0.0181508	1.56876	0.694557
p.R1031Q	c.3092G>A	0.0231261	0.0293202	1.26784	0.818879
p.P1033L	c.3098C>T	0.0321004	0.0254288	0.792164	0.827101
p.T1041A	c.3121A>G	0.0217004	0.015373	0.708419	0.746213
p.S1042N	c.3125G>A	0.031802	0.0251369	0.790417	0.827101
p.N1044S	c.3131A>G	0.0188024	0.0167706	0.891935	0.980641
p.S1045=	c.3135C>T	0.0333285	0.0168138	0.504487	0.26674
p.T1046=	c.3138C>T	0.0289964	0.0532355	1.83593	0.162378
p.V1047M	c.3139G>A	0.0348008	0.0350385	1.00683	1
p.A1048T	c.3142G>A	0.0506835	0.0363855	0.717897	0.521886
p.C1049R	c.3145T>C	0.0520494	0.107555	2.06641	0.0033336
p.I1050=	c.3150T>C	0.0376016	0.0558847	1.48623	0.430526
p.D1051N	c.3151G>A	0.0317993	0.0683727	2.15014	0.0269875
p.C1058Y	c.3173G>A	0.03198	0.0210876	0.659398	0.563315
p.P1059L	c.3176C>T	0.0203625	0.0238801	1.17275	0.948259
p.D1063N	c.3187G>A	0.0043352	0.0964091	22.2387	3.71761e-15
p.S1064N	c.3191G>A	0.0231204	0.173102	7.48699	2.53422e-19
p.R1068Q	c.3203G>A	0.0231217	0.0488622	2.11326	0.0851523
p.Y1069C	c.3206A>G	0.0506205	0.0698578	1.38003	0.457946
p.S1070=	c.3210C>T	0.0130101	0.0237321	1.82413	0.476
p.P1073T	c.3217C>A	0.0101599	0.0196279	1.93189	0.498164
p.G1075C	c.3223G>T	0.0159192	0.0349636	2.19632	0.174166
p.A1076T	c.3226G>A	0.0217272	0.0293825	1.35234	0.718332
p.T1078I	c.3233C>T	0.0144482	0.0195632	1.35403	0.831876
p.E1079K	c.3235G>A	0.0361037	0.0404706	1.12095	0.929553
p.D1084N	c.3250G>A	0.0563226	0.0725062	1.28734	0.563315
p.P1088S	c.3262C>T	0.0292282	0.0240194	0.821789	0.897217
p.P1088L	c.3263C>T	0.0306896	0.0353207	1.1509	0.916924
p.E1091K	c.3271G>A	0.0419378	0.0209629	0.499857	0.184037
p.I1093M	c.3279A>G	0.0376528	0.0279353	0.741919	0.685885
p.N1094S	c.3281A>G	0.0130289	0.0181486	1.39294	0.827101
p.S1096=	c.3288C>T	0.0274996	0.0307357	1.11768	0.969213
p.S1096=	c.3288C>A	0.0202643	0.0181643	0.896369	0.980641
p.V1097I	c.3289G>A	0.0262827	0.0211411	0.80437	0.88173
p.P1101=	c.3303C>T	0.023291	0.0351203	1.50789	0.531261
p.A1102T	c.3304G>A	0.0670144	0.0688589	1.02752	1
p.V1105M	c.3313G>A	0.027444	0.0404424	1.47363	0.509381
p.P1108=	c.3324T>C	0.020226	0.0627992	3.10488	0.00140108
p.V1109I	c.3325G>A	0.0187818	0.0293198	1.56108	0.554892
p.H1111Y	c.3331C>T	0.0216494	0.0348797	1.61111	0.454504
p.N1112S	c.3335A>G	0.020223	0.0223192	1.10365	0.980641
p.P1117=	c.3351C>T	0.02508	0.0341807	1.36287	0.667156
p.A1118T	c.3352G>A	0.0263605	0.0226065	0.857591	0.95512
p.A1118V	c.3353C>T	0.0585806	0.0367315	0.627024	0.270534
p.A1118=	c.3354G>A	0.0219758	0.0226136	1.02902	1
p.S1120N	c.3359G>A	0.0520863	0.0754749	1.44903	0.327485
p.D1127N	c.3379G>A	0.0131214	0.0309916	2.3619	0.17431
p.H1129Y	c.3385C>T	0.0130071	0.022323	1.71622	0.554892
p.P1136S	c.3406C>T	0.0117367	0.0283668	2.41692	0.190415
p.P1136=	c.3408C>T	0.0102606	0.0212588	2.07188	0.420327
p.E1137K	c.3409G>A	0.0158758	0.0334728	2.10842	0.200204
p.N1140S	c.3419A>G	0.0303367	0.0223373	0.736313	0.724218
p.V1147I	c.3439G>A	0.0202406	0.0223817	1.10578	0.980641
p.F1151I	c.3451T>A	0.00289038	0.0181476	6.2786	0.0585975
p.F1151L	c.3453C>A	0.00289176	0.0209447	7.2429	0.0241848
p.D1152N	c.3454G>A	0.059264	0.0739666	1.24809	0.6197
p.S1153N	c.3458G>A	0.0260768	0.0195823	0.75095	0.784763
p.A1158P	c.3472G>C	0.00587044	0.0325954	5.55247	0.00457016
p.S1162N	c.3485G>A	0.0333261	0.0363779	1.09157	0.972937
p.Q1164R	c.3491A>G	0.0391231	0.0433785	1.10877	0.980641
p.L1167M	c.3499C>A	0.0217231	0.0140756	0.647956	0.634922
p.D1168N	c.3502G>A	0.0159328	0.238865	14.992	1.47846e-34
p.N1169S	c.3506A>G	0.0115892	0.0140048	1.20844	0.980641
p.N1169=	c.3507C>T	0.0144846	0.0139976	0.966378	1
p.P1170S	c.3508C>T	0.008692	0.0252115	2.90054	0.147669
p.F1177=	c.3531T>C	0.0103031	0.0156599	1.51993	0.784763
p.P1178L	c.3533C>T	0.0161584	0.0227105	1.40549	0.755677
p.A1181T	c.3541G>A	0.0072404	0.0153842	2.12477	0.529785
p.K1182N	c.3546G>T	0.0029039	0.0140264	4.83021	0.191661
p.N1184D	c.3550A>G	0.0217966	0.0182584	0.837672	0.932345
p.G1185S	c.3553G>A	0.0231693	0.0671376	2.8977	0.00235053
p.K1188E	c.3562A>G	0.0218347	0.0224988	1.03041	1
p.G1189D	c.3566G>A	0.0276002	0.0504994	1.82967	0.175008
p.G1189=	c.3567C>T	0.0174292	0.0280501	1.60937	0.535785
p.A1195=	c.3585A>G	0.0130318	0.0349611	2.68276	0.0722792
p.L1198I	c.3592C>A	0.0144496	0.0307125	2.12549	0.227991
p.R1199M	c.3596G>T	0.0419415	0.0251513	0.599675	0.36139
p.A1201V	c.3602C>T	0.0275219	0.0321552	1.16835	0.910639
p.A1201=	c.3603G>A	0.049224	0.0335467	0.681512	0.444427

### Sheet: PC-9
AA	CDS	Freq_DMSO	Freq_OSM	FC	FDR
p.A16T	c.46G>A	0.0429946	0.0683995	1.59089	0.775651
p.A17V	c.50C>T	0.0698437	0.0598291	0.856614	0.979473
p.P20=	c.60G>A	0.0650089	0.077613	1.19388	0.979473
p.R23W	c.67C>T	0.0430478	0.0599366	1.39233	0.932528
p.C31=	c.93C>T	0.0698062	0.106879	1.53108	0.747348
p.T39M	c.116C>T	0.0483611	0.0598163	1.23687	0.979473
p.T39=	c.117G>A	0.032239	0.0469985	1.45782	0.979473
p.G42D	c.125G>A	0.0591017	0.0726713	1.2296	0.979473
p.I91=	c.273T>C	0.0483845	0.158594	3.27779	0.0246283
p.R98Q	c.293G>A	0.0429599	0.0512886	1.19387	0.995021
p.M111T	c.332T>C	0.0484288	0.0429074	0.88599	0.995021
p.E114K	c.340G>A	0.0376547	0.0427551	1.13545	1
p.A127T	c.379G>A	0.0214892	0.0470407	2.18904	0.677217
p.A127V	c.380C>T	0.0214869	0.0512952	2.38728	0.575764
p.G146=	c.438C>T	0.0161221	0.0556412	3.45124	0.336965
p.A147T	c.439G>A	0.0537866	0.0814158	1.51368	0.809851
p.V148M	c.442G>A	0.11842	0.128535	1.08542	1
p.R149W	c.445C>T	0.113067	0.0985137	0.871284	0.979473
p.N158=	c.474C>T	232450	111314	0.478874	0.488871
p.R165W	c.493C>T	0.0700544	0.0642839	0.917628	1
p.F172L	c.514T>C	0.0215019	0.0470568	2.18849	0.677217
p.S177L	c.530C>T	0.0537837	0.0470106	0.874067	0.995021
p.S177=	c.531G>A	0.0268933	0.0427369	1.58913	0.857705
p.S198N	c.593G>A	0.0268629	0.042757	1.59167	0.857705
p.S198=	c.594C>T	0.0376122	0.0513128	1.36426	0.979473
p.G221R	c.661G>A	0.0269644	0.0514403	1.90772	0.775651
p.R222C	c.664C>T	0.0647249	0.0857743	1.32521	0.89817
p.R222H	c.665G>A	0.11835	0.119807	1.01231	1
p.C223Y	c.668G>A	0.0484757	0.0471032	0.971686	1
p.R224H	c.671G>A	0.0539258	0.0471254	0.873893	0.995021
p.P228L	c.683C>T	0.0108672	0.0431704	3.97254	0.436487
p.A237V	c.710C>T	0.0863651	0.0900746	1.04295	1
p.C240Y	c.719G>A	0.086193	0.0814751	0.945264	1
p.S246=	c.738C>T	0.13451	0.119791	0.890576	0.979473
p.D247N	c.739G>A	0.123782	0.0515464	0.416428	0.214437
p.C251Y	c.752G>A	0.0753539	0.0513875	0.681948	0.775651
p.R252H	c.755G>A	0.107701	0.124245	1.15361	0.979473
p.K261N	c.783G>T	0.0322303	0.0641135	1.98923	0.664842
p.T273I	c.818C>T	0.0322355	0.0555508	1.72328	0.813888
p.T274=	c.822G>A	0.0376526	0.0812834	2.15877	0.436487
p.A289T	c.865G>A	0.0376182	0.0513369	1.36468	0.979473
p.A289V	c.866C>T	0.0698549	0.0983663	1.40815	0.851176
p.C291=	c.873C>T	0.0698662	0.0427497	0.611879	0.775651
p.V292M	c.874G>A	0.04299	0.0512799	1.19283	0.995021
p.S306=	c.918G>A	0.0483715	0.0555627	1.14867	0.995021
p.V308I	c.922G>A	0.0322633	0.0641492	1.9883	0.664842
p.D314N	c.940G>A	0.0699451	0.0817486	1.16875	0.980792
p.D314G	c.941A>G	0.010755	0.477194	44.3695	1.5142e-23
p.G322S	c.964G>A	0.0430501	0.0727055	1.68886	0.736736
p.G322=	c.966C>T	0.0914716	0.0898396	0.982158	1
p.R324H	c.971G>A	0.0698925	0.0470065	0.672555	0.853861
p.E330K	c.988G>A	0.021525	0.0513853	2.38723	0.575764
p.G331=	c.993G>A	0.0376769	0.0471011	1.25013	0.995021
p.C337=	c.1011T>C	0.0268745	0.0469985	1.74881	0.775651
p.F359L	c.1075T>C	0.0217143	0.0517777	2.38449	0.575764
p.G367=	c.1101C>T	0.0701073	0.0941902	1.34351	0.912364
p.D368N	c.1102G>A	0.0647005	0.0685019	1.05875	1
p.P373S	c.1117C>T	0.0862162	0.05997	0.695577	0.813888
p.P373=	c.1119G>A	0.064697	0.0557318	0.861428	0.995021
p.A375T	c.1123G>A	0.0430385	0.0642481	1.4928	0.851176
p.A375V	c.1124C>T	0.0322737	0.0599623	1.85793	0.747348
p.D379N	c.1135G>A	0.0537317	0.0427204	0.79507	0.979473
p.Q390R	c.1169A>G	0.02685	0.0598009	2.22723	0.65303
p.V398I	c.1192G>A	0.0698699	0.0940412	1.34595	0.912364
p.T415M	c.1244C>T	0.0700092	0.0730963	1.0441	1
p.I425=	c.1275C>T	0.0269193	0.0470226	1.7468	0.775651
p.V441I	c.1321G>A	0.0483585	0.098341	2.03358	0.436487
p.I445M	c.1335A>G	0.0537432	0.0470246	0.874987	0.995021
p.R451C	c.1351C>T	0.0645786	0.0984884	1.52509	0.775651
p.R451H	c.1352G>A	0.151	0.137174	0.908436	0.995021
p.K454E	c.1360A>G	0.0591398	1.37456	23.2425	3.5934e-63
p.I491V	c.1471A>G	0.139883	0.0641108	0.458318	0.214437
p.I491M	c.1473A>G	0.0322928	0.0513171	1.58912	0.89817
p.A508V	c.1523C>T	0.0376344	0.0427807	1.13675	1
p.C523=	c.1569C>T	0.0860493	0.149745	1.74023	0.436487
p.R527Q	c.1580G>A	0.043064	0.0642151	1.49115	0.851176
p.C535=	c.1605C>T	0.129199	0.12832	0.993199	1
p.V536M	c.1606G>A	0.0753742	0.0513523	0.681298	0.775651
p.G544D	c.1631G>A	0.00537895	0.0513018	9.53751	0.20773
p.P546S	c.1636C>T	0.0322563	0.0427296	1.32469	0.979473
p.C558Y	c.1673G>A	0.0538503	0.0685753	1.27344	0.979473
p.I569V	c.1705A>G	0.042983	0.0555983	1.29349	0.979473
p.I569=	c.1707C>T	0.0214857	0.0513106	2.38812	0.575764
p.R574W	c.1720C>T	0.0484653	0.0428725	0.884602	0.995021
p.R574L	c.1721G>T	0.0161516	0.0557103	3.44921	0.336965
p.A583T	c.1747G>A	0.0538126	0.0642343	1.19367	0.979473
p.G588S	c.1762G>A	0.0325344	0.0646552	1.98728	0.664842
p.C591=	c.1773C>T	0.0268904	0.0812626	3.02199	0.247237
p.V592I	c.1774G>A	0.0483949	0.0769889	1.59085	0.775651
p.V592=	c.1776C>T	0.00537577	0.0427862	7.9591	0.280152
p.C595Y	c.1784G>A	0.0754351	0.0557175	0.738615	0.857705
p.C595=	c.1785C>T	0.0700582	0.0815031	1.16336	0.980792
p.P596=	c.1788G>A	0.0161795	0.0643501	3.97726	0.214437
p.A597T	c.1789G>A	0.0645682	0.0556293	0.861558	0.995021
p.N604D	c.1810A>G	0.0268716	0.0513303	1.91021	0.736736
p.A613T	c.1837G>A	0.0860493	0.107062	1.24419	0.940453
p.A613=	c.1839C>T	0.0700129	0.0728644	1.04073	1
p.G614D	c.1841G>A	0.10226	0.0727927	0.711836	0.775651
p.C628Y	c.1883G>A	0.0806582	0.0512755	0.635713	0.747348
p.T629=	c.1887T>A	0.021532	0.0556412	2.58411	0.488871
p.P631S	c.1891C>T	0.0861234	0.0813461	0.944529	1
p.P637S	c.1909C>T	0.0214961	0.0427204	1.98735	0.775651
p.T638=	c.1914G>A	0.0483637	0.0512536	1.05975	1
p.P644L	c.1931C>T	0.0537721	0.0470588	0.875153	0.995021
p.I646=	c.1938C>T	0.0269266	0.0727615	2.70222	0.379924
p.A647T	c.1939G>A	0.113134	0.0513589	0.453963	0.280152
p.V651M	c.1951G>A	0.0270358	0.0559429	2.06921	0.736736
p.I664=	c.1992C>T	0.0968627	0.0985306	1.01722	1
p.G665S	c.1993G>A	0.0269063	0.0471395	1.75199	0.775651
p.G665D	c.1994G>A	0.0268904	0.0771109	2.8676	0.280152
p.R671H	c.2012G>A	0.1022	0.111206	1.08812	1
p.I673=	c.2019C>T	0.0214846	0.0769593	3.58207	0.214437
p.V674I	c.2020G>A	0.0161143	0.0641245	3.97935	0.214437
p.R677C	c.2029C>T	0.0915899	0.0513479	0.560628	0.575764
p.R677H	c.2030G>A	0.167044	0.10697	0.640372	0.546634
p.T678=	c.2034G>A	0.0753417	0.0727335	0.965381	1
p.R680W	c.2038C>T	0.0807016	0.119776	1.48418	0.736736
p.R680Q	c.2039G>A	0.0645474	0.0427789	0.662752	0.845443
p.L683=	c.2047C>T	0.0591557	0.102687	1.73588	0.664842
p.A698T	c.2092G>A	0.0591907	0.0598956	1.01191	1
p.A702T	c.2104G>A	0.0483429	0.0555271	1.14861	0.995021
p.E709K	c.2125G>A	0.0699715	0.0727771	1.0401	1
p.K716E	c.2146A>G	0.0268514	0.0683702	2.54624	0.436487
p.G721S	c.2161G>A	0.0538068	0.0769922	1.4309	0.857705
p.A722V	c.2165C>T	0.0914618	0.0770218	0.84212	0.979473
p.A722=	c.2166G>A	0.0807016	0.0599136	0.742409	0.869647
p.P741=	c.2223C>T	0.0376851	0.0599392	1.59053	0.8395
p.A743T	c.2227G>A	0.0483767	0.06413	1.32564	0.95355
p.A750E	c.2249C>A	3.02439	3.22108	1.06504	1
p.P753=	c.2259G>A	0.086128	0.0813113	0.944074	1
p.A755V	c.2264C>T	0.0322442	0.0769593	2.38676	0.436487
p.E758K	c.2272G>A	0.032291	0.0470548	1.45721	0.979473
p.L760=	c.2280C>T	0.026837	0.0426967	1.59097	0.857705
p.V774M	c.2320G>A	0.0322737	0.0642206	1.98987	0.664842
p.R776H	c.2327G>A	0.0430455	0.102775	2.38759	0.280152
p.G779D	c.2336G>A	0.0484288	0.0599366	1.23762	0.979473
p.I780T	c.2339T>C	0.0537721	0.0513677	0.955284	1
p.T785A	c.2353A>G	0.0322494	0.0598751	1.85663	0.747348
p.V786M	c.2356G>A	0.0591334	0.0770152	1.3024	0.979473
p.Q787=	c.2361G>A	0.0376081	0.0470005	1.24974	0.995021
p.T790M	c.2369C>T	0.0107429	0.0512755	4.77298	0.280152
p.L792P	c.2375T>C	0.0107394	0.0556031	5.17748	0.214437
p.P794S	c.2380C>T	0.0376688	0.0856788	2.27453	0.436487
p.F795=	c.2385C>T	0.0484444	0.0513611	1.06021	1
p.G796D	c.2387G>A	0.0861234	0.0898511	1.04328	1
p.G796=	c.2388C>T	0.0538648	0.0513721	0.953722	1
p.Y801H	c.2401T>C	0.0161065	0.051247	3.18176	0.436487
p.R803W	c.2407C>T	0.021525	0.0513787	2.38692	0.575764
p.H805R	c.2414A>G	0.0913978	0.0641026	0.701357	0.837306
p.G810D	c.2429G>A	0.0268933	0.0555983	2.06737	0.736736
p.Y813C	c.2438A>G	0.242784	0.215211	0.886431	0.979473
p.L814P	c.2441T>C	0.026928	0.0513853	1.90824	0.775651
p.V819=	c.2457G>A	0.0591875	0.0598393	1.01101	1
p.Q820R	c.2459A>G	0.0376486	0.0427277	1.13491	1
p.I821=	c.2463C>T	0.0215008	0.0513303	2.38737	0.575764
p.A822T	c.2464G>A	0.123643	0.115478	0.933969	1
p.R831C	c.2491C>T	0.0161204	0.0641327	3.97837	0.214437
p.R831H	c.2492G>A	0.0483975	0.0555959	1.14874	0.995021
p.R832H	c.2495G>A	0.0752162	0.0640807	0.851952	0.979473
p.R836H	c.2507G>A	0.0591175	0.0555437	0.939547	1
p.A839T	c.2515G>A	0.0753012	0.0599341	0.795924	0.979473
p.A839V	c.2516C>T	0.0322876	0.077101	2.38795	0.436487
p.A840T	c.2518G>A	0.0376648	0.081353	2.15992	0.436487
p.N842D	c.2524A>G	0.0592194	0.171402	2.89435	0.0323911
p.N842=	c.2526C>T	0.0434216	0.0538672	1.24056	0.979473
p.P848=	c.2544G>A	0.0269092	0.0470971	1.75022	0.775651
p.Q849R	c.2546A>G	0.0376041	0.0598674	1.59205	0.8395
p.V851I	c.2551G>A	0.0268629	0.0427168	1.59018	0.857705
p.F856L	c.2568T>G	0.0648088	0.133139	2.05433	0.280152
p.L858=	c.2572C>T	0.0646865	0.0428247	0.662034	0.845443
p.A859T	c.2575G>A	0.0484627	0.0599084	1.23618	0.979473
p.A859V	c.2576C>T	0.0538271	0.0684433	1.27154	0.979473
p.A864V	c.2591C>T	0.118445	0.0813078	0.686459	0.765733
p.A864=	c.2592G>A	0.0592289	0.047081	0.794898	0.979473
p.E868G	c.2603A>G	0	0.0427497	#DIV/0!	0.0793791
p.A871V	c.2612C>T	0.0483637	0.0427241	0.883392	0.995021
p.G874D	c.2621G>A	0.102249	0.0684229	0.669176	0.739608
p.A882T	c.2644G>A	0.0537432	0.0683702	1.27216	0.979473
p.T903=	c.2709T>C	109265	179562	1.64336	0.677217
p.D916=	c.2748C>T	0.042983	0.0470246	1.09403	1
p.G917R	c.2749G>A	0.0376041	0.0470226	1.25047	0.995021
p.E922K	c.2764G>A	0.0376021	0.0512799	1.36375	0.979473
p.R932C	c.2794C>T	0.0645543	0.0769461	1.19196	0.979473
p.R932H	c.2795G>A	0.107573	0.0598598	0.556456	0.575764
p.D942N	c.2824G>A	0.0107533	0.0598598	5.56666	0.214437
p.Y944C	c.2831A>G	0.00537548	0.0641519	11.9342	0.0463297
p.A955T	c.2863G>A	0.0806365	0.0512952	0.636129	0.747348
p.R958H	c.2873G>A	0.0914913	0.0940734	1.02822	1
p.E967K	c.2899G>A	0.0268456	0.0769034	2.86465	0.280152
p.A972V	c.2915C>T	0.0430663	0.0471294	1.09434	1
p.R977H	c.2930G>A	0.0752648	0.0727148	0.96612	1
p.L979=	c.2937T>C	0.0268904	0.0470085	1.74815	0.775651
p.A1000V	c.2999C>T	0.070062	0.0856861	1.223	0.979473
p.M1002V	c.3004A>G	0.053775	0.0470488	0.874919	0.995021
p.D1009=	c.3027C>T	0.0322355	0.0640971	1.9884	0.664842
p.D1014N	c.3040G>A	0.0753539	0.0598802	0.794654	0.979473
p.S1026=	c.3078C>T	0.0648438	0.0558299	0.860991	0.995021
p.T1029M	c.3086C>T	0.0214927	0.0427643	1.98972	0.775651
p.R1031Q	c.3092G>A	0.00537115	0.0470528	8.76029	0.214437
p.V1047M	c.3139G>A	0.0755083	0.060091	0.795819	0.979473
p.A1048T	c.3142G>A	0.0215948	0.0517353	2.39573	0.575764
p.C1049R	c.3145T>C	0.145263	0.305153	2.1007	0.0272674
p.D1051N	c.3151G>A	0.0698925	0.0600034	0.858511	0.979473
p.R1052G	c.3154A>G	0.0161334	0.042889	2.6584	0.65303
p.D1063N	c.3187G>A	0.0161108	0.227068	14.0941	5.876e-09
p.S1064N	c.3191G>A	0.0430849	0.0556721	1.29215	0.979473
p.R1068Q	c.3203G>A	0.0596918	0.0522239	0.874892	0.995021
p.Y1069C	c.3206A>G	0.3206	0.910041	2.83856	2.2374e-12
p.S1070=	c.3210C>T	0.0269629	0.0431593	1.60069	0.857705
p.A1076T	c.3226G>A	0.0485385	0.0557438	1.14845	0.995021
p.E1079K	c.3235G>A	0.0483845	0.0556078	1.14929	0.995021
p.D1084N	c.3250G>A	0.0698437	0.102634	1.46949	0.775651
p.V1097I	c.3289G>A	0.0484914	0.0600034	1.2374	0.979473
p.A1102T	c.3304G>A	0.0970664	0.137339	1.4149	0.747348
p.V1105M	c.3313G>A	0.0430246	0.0598854	1.39189	0.932528
p.P1108=	c.3324T>C	0.112952	0.0470166	0.416253	0.220962
p.A1118T	c.3352G>A	0.0378174	0.0429498	1.13572	1
p.A1118V	c.3353C>T	0.0540365	0.0644358	1.19245	0.979473
p.S1120N	c.3359G>A	0.107619	0.0812765	0.755221	0.857705
p.N1140S	c.3419A>G	0.0214904	0.0513193	2.38802	0.575764
p.D1152N	c.3454G>A	0.0645369	0.106947	1.65715	0.664842
p.D1168N	c.3502G>A	0.0645439	0.0556435	0.862104	0.995021
p.N1169S	c.3506A>G	0.0161377	0.0428009	2.65223	0.65303
p.A1195=	c.3585A>G	0.0376364	0.0556197	1.47782	0.914842
p.A1201T	c.3601G>A	0.0269078	0.0428082	1.59092	0.857705
p.A1201=	c.3603G>A	0.0968888	0.0770482	0.795223	0.915421
